# High early embryo mortality and low hatching success observed in Aldabra giant tortoise populations

**DOI:** 10.1101/2025.05.07.652633

**Authors:** Alessia M. Lavigne, Richard Baxter, Eric Blais, Robert W. Bullock, Mark Brown, Christina Marques, Angelin B. Sanders, Nirmal Shah, Chris Tagg, Elisabeth Wareing, James Wareing, Nicola Hemmings

**Affiliations:** The University of Sheffield; Island Biodiversity Conservation Centre, University of Seychelles & Indian Ocean Tortoise Alliance; North Island Company Limited; Nature Seychelles; Save Our Seas Foundation; School of Life Sciences, University of KwaZulu-Natal & Cousine Island Company Limited; Cousine Island Company Limited; Island Conservation Society; University of Sheffield

## Abstract

In long-lived species, logistical constraints often limit monitoring to adult population censuses, potentially generating data that is biased towards older, more discernible individuals, and obscuring problems occurring at early life stages. Since adult populations of long-lived species can persist for decades despite reduced productivity, declines driven by reproductive failure may remain undetected until sudden population collapses occur. We present preliminary data on fertilisation success, early embryo survival, and hatching success, across one natural and five translocated populations of Aldabra giant tortoises (*Aldabrachelys gigantea*) in the Seychelles. Of 317 eggs from 24 clutches, only 16% successfully hatched. Most failed eggs (97%) were undeveloped, and using recently developed microscopic methods to assess egg fertility, we provide the first population-level comparisons of fertilisation and hatching outcomes for this species. Although sample sizes are limited, our results consistently indicate low and variable hatching success across populations, driven primarily by embryo mortality. Complete clutch failure was common (67%), and among clutches that did experience some degree of hatching success, early embryo mortality was still prevalent. Hatching rates were markedly reduced in translocated populations (0-26%) compared to the natural Aldabra Atoll population (46%) and consistently fell below historical hatching rate estimates (60-80%) reported ∼50 years ago. Although preliminary, these data provide the most accurate estimates of fertility available for Aldabra giant tortoises, as well as the first reproductive success data for any translocated population and the first for Aldabra in the last five decades. Our findings highlight the limitations of relying solely on adult census data for threat assessments in long-lived species. We argue that it is essential to incorporate productivity metrics into monitoring frameworks to improve population vulnerability predictions and inform effective conservation management.
