## Supplementary material for "High early embryo mortality and low hatching success observed in Aldabra giant tortoise populations": The data supporting the findings of this study are openly available here

Location	Parental_ID	Clutch_ID	Clutch_size	Total_hatch	Unhatch_Developed	Unhatch_Undeveloped	Status
Desroches	UNKOWN1	DES_07.08.23	15	0	0	15	Inconclusive
Desroches	UNKOWN1	DES_07.08.23	15	0	0	15	Inconclusive
Desroches	UNKOWN1	DES_07.08.23	15	0	0	15	Fertilised
Desroches	UNKOWN1	DES_07.08.23	15	0	0	15	Fertilised
Desroches	UNKOWN1	DES_07.08.23	15	0	0	15	Fertilised
Desroches	UNKOWN1	DES_07.08.23	15	0	0	15	Fertilised
Desroches	UNKOWN1	DES_07.08.23	15	0	0	15	Inconclusive
Desroches	UNKOWN1	DES_07.08.23	15	0	0	15	Inconclusive
Desroches	UNKOWN1	DES_07.08.23	15	0	0	15	Fertilised
Desroches	UNKOWN1	DES_07.07.23	10	0	0	10	Fertilised
Desroches	UNKOWN1	DES_07.07.23	10	0	0	10	Fertilised
Desroches	UNKOWN1	DES_07.07.23	10	0	0	10	Inconclusive
Desroches	UNKOWN1	DES_07.07.23	10	0	0	10	Fertilised
Desroches	UNKOWN1	DES_07.07.23	10	0	0	10	Fertilised
Desroches	UNKOWN1	DES_07.07.23	10	0	0	10	Fertilised
Desroches	UNKNOWN2	DES_09.08.23	7	0	0	7	Fertilised
Cousin	#1486	COUSIN_3	20	0	0	20	Inconclusive
Cousin	#1486	COUSIN_3	20	0	0	20	Fertilised
Cousin	#1486	COUSIN_3	20	0	0	20	Fertilised
Cousin	#1486	COUSIN_3	20	0	0	20	Fertilised
Cousin	#1486	COUSIN_3	20	0	0	20	Fertilised
Cousin	Funny_Shell	COUSIN_4	10	0	0	10	Inconclusive
Cousin	Funny_Shell	COUSIN_4	10	0	0	10	Fertilised
Cousin	Funny_Shell	COUSIN_4	10	0	0	10	Fertilised
Cousin	Funny_Shell	COUSIN_4	10	0	0	10	Fertilised
Cousin	Funny_Shell	COUSIN_4	10	0	0	10	Fertilised
Cousin	Funny_Shell	COUSIN_4	10	0	0	10	Fertilised
Cousin	#1450/1521	COUSIN_2	9	7	0	2	Fertilised
DArros	SHERMANA_17	NEST_17a	16	1	0	15	Fertilised
DArros	SHERMANA_17	NEST_17a	16	1	0	15	Fertilised
DArros	SHERMANA_17	NEST_17a	16	1	0	15	Fertilised
DArros	SHERMANA_17	NEST_17a	16	1	0	15	Fertilised
DArros	SHERMANA_17	Nest_17b	23	0	0	23	Fertilised
DArros	SHERMANA_17	Nest_17b	23	0	0	23	Fertilised
DArros	SHERMANA_17	Nest_17b	23	0	0	23	Fertilised
DArros	SHERMANA_17	Nest_17b	23	0	0	23	Inconclusive
Cousine	#32_Kirsten	TON23_03	24	0	0	24	Fertilised
Cousine	#32_Kirsten	TON23_03	24	0	0	24	Fertilised
Cousine	#32_Kirsten	TON23_03	24	0	0	24	Fertilised
Cousine	N/A	TON23_02	12	0	0	11	Unfertilised
Cousine	N/A	TON23_02	12	0	0	11	Inconclusive
Cousine	N/A	TON23_02	12	0	0	11	Fertilised
Cousine	#51_Pendle	TON23_04	N/A	N/A	N/A	N/A	Fertilised
Cousine	#51_Pendle	TON23_04	N/A	N/A	N/A	N/A	Fertilised
Cousine	#51_Pendle	TON23_04	N/A	N/A	N/A	N/A	Inconclusive
Cousine	#51_Pendle	TON23_05	13	0	0	13	Inconclusive
Cousine	#51_Pendle	TON23_05	13	0	0	13	Fertilised
Cousine	#51_Pendle	TON23_05	13	0	0	13	Inconclusive
Aldabra	N/A	ALD_PIC_AGTO_01	N/A	N/A	N/A	2	Fertilised
Aldabra	N/A	ALD_PIC_ATNO_01	N/A	N/A	N/A	2	Fertilised
Aldabra	N/A	ALD_PIC_TN01	17	13	1	2	Inconclusive
Aldabra	N/A	ALD_PIC_AGTO_02	11	10	0	1	Inconclusive
Aldabra	N/A	ALD_PIC_TN10	16	7	6	2	Fertilised
Aldabra	N/A	ALD_PIC_TN02	10	8	0	2	Fertilised
Aldabra	N/A	ALD_PIC_TN09	6	2	0	4	Fertilised
Aldabra	N/A	ALD_PIC_TN09	6	2	0	4	Fertilised
Aldabra	N/A	ALD_PIC_TN05	4	0	0	4	Fertilised
DArros	SHERMANA_17	DARROS_17	18	0	0	18	Unfertilised
DArros	SHERMANA_17	DARROS_17	18	0	0	18	Unfertilised
DArros	FREEDOM_23	DARROS_23	11	4	0	7	Fertilised
North	N/A	NITOR1	4	0	0	3	Unfertilised
North	N/A	NITOR2	19	0	0	19	Inconclusive
North	N/A	NITOR3	15	0	0	15	Unfertilised
North	N/A	NITOR4	19	0	0	19	Unfertilised
North	N/A	NITOR4	19	0	0	19	Inconclusive
DArros	FREEDOM_23	DARROS_23	11	4	0	7	Inconclusive
